# Synaptotagmin 7 differentially regulates synaptic vesicle trafficking at tonic and phasic synapses

**DOI:** 10.64898/2026.11.09.765402

**Authors:** Michiko O. Inouye, Yulia Akbergenova, Zhuo Guan, Andrés B. Crane, Mónica C. Quiñones-Frías, J. Troy Littleton

## Abstract

Synaptic vesicle (SV) release probability can differ across neuronal subtypes, but the molecular mechanisms establishing such differences remain incompletely understood. In the current study we demonstrate that Synaptotagmin 7 (SYT7), a Ca²⁺-sensor regulating SV trafficking, is enriched at *Drosophila* tonic Ib synapses compared with phasic Is synapses. Loss of SYT7 preferentially enhanced evoked release at Ib terminals, whereas overexpression strongly suppressed fusion at both neuronal subtypes. High-frequency stimulation partially overcomes this inhibition, producing robust facilitation. Ultrastructural analysis revealed that SYT7 overexpression preserved morphologically docked SVs while promoting accumulation of enlarged presynaptic cisternae and redistribution of SV-associated proteins. Conversely, SYT7 loss reduced activity-induced presynaptic cisternae, suggesting an important role in regulating the bulk endocytosis pathway. Together, these findings identify differential SYT7 abundance as a contributor to tonic and phasic synaptic diversity and reveal a role for SYT7 in coordinating SV release and presynaptic membrane cycling.

**Summary:** Although *Drosophila* tonic and phasic motoneurons exhibit distinct neurotransmitter release properties, the underlying mechanisms remain unclear. We demonstrate that differential abundance of the Ca²⁺ sensor Synaptotagmin 7 contributes to their unique presynaptic output by regulating synaptic vesicle cycling.
