## Supplementary material for "Synaptotagmin 7 differentially regulates synaptic vesicle trafficking at tonic and phasic synapses": Source Data File

### Sheet: Figure 1 
		Fig 1C	Syt7 Ib vs Is Muscle6/7
			Ib	Is
		Number of larvae	12	12
		Number of NMJ	35	35
		Minimum	1008	38.95
		25% Percentile	2232	939.9
		Median	3162	1324
		75% Percentile	3878	1771
		Maximum	5442	3712
		Mean	3056	1340
		Std. Deviation	1119	732.6
		Std. Error of Mean	189.1	123.8
			3056 +/- 189.1 n=35	1340 +/- 123.8 n=35
		Unpaired t test
		P value	<0.0001
		P value summary	****
		Significantly different (P < 0.05)?	Yes
		One- or two-tailed P value?	Two-tailed
		t, df	t=7.591, df=68
		P value	1.21115e-10
		Fig 1D	Syt7 Ib vs Is Muscle 4
			Ib	Is
		Number of larvae	12	12
		Number of NMJ	32	32
		Minimum	1100	347.5
		25% Percentile	1969	875.8
		Median	2408	1142
		75% Percentile	2950	1335
		Maximum	3800	2688
		Mean	2476	1169
		Std. Deviation	662.2	492.9
		Std. Error of Mean	117.1	87.14
			2476 +/- 117.1 n=32	1169 +/- 87.14 n=32
		Unpaired t test
		P value	<0.0001
		P value summary	****
		Significantly different (P < 0.05)?	Yes
		One- or two-tailed P value?	Two-tailed
		t, df	t=8.952, df=62
		P value	8.98299e-13
		Fig 1E	Syt7 Ib vs Is Muscle 1
			Ib	Is
		Number of larvae	9	9
		Number of NMJ	32	32
		Minimum	504.6	303.3
		25% Percentile	1578	533.9
		Median	2163	903.5
		75% Percentile	2599	1531
		Maximum	3630	2313
		Mean	2084	1069
		Std. Deviation	785.6	601
		Std. Error of Mean	151.2	134.4
			2084 +/- 151.2 n=32	1069 +/- 134.4 n=32
		Unpaired t test
		P value	<0.0001
		P value summary	****
		Significantly different (P < 0.05)?	Yes
		One- or two-tailed P value?	Two-tailed
		t, df	t=4.823, df=45
		P value	1.65445e-05
		Fig 1F	Syt1 Ib vs Is Muscle 6/7
			Ib	Is
		Number of larvae	9	9
		Number of NMJ	27	27
		Minimum	8569	2331
		25% Percentile	13858	6641
		Median	15325	9046
		75% Percentile	17873	10756
		Maximum	26372	20207
		Mean	16054	9333
		Std. Deviation	4182	4044
		Std. Error of Mean	804.8	778.2
			16054 +/- 804.8 n=27	9333 +/- 778.2 n=27
		Unpaired t test
		P value	<0.0001
		P value summary	****
		Significantly different (P < 0.05)?	Yes
		One- or two-tailed P value?	Two-tailed
		t, df	t=6.003, df=52
		Fig 1G	Syt1 Ib vs Is Muscle 4
			Ib	Is
		Number of larvae	9	9
		Number of NMJ	25	19
		Minimum	6638	3881
		25% Percentile	10204	6963
		Median	14678	11031
		75% Percentile	19183	15770
		Maximum	25549	19695
		Mean	15285	11460
		Std. Deviation	5535	5036
		Std. Error of Mean	1107	1155
			15285 +/- 1107 n=25	11460 +/- 1155 n=19
		Unpaired t test
		P value	0.023
		P value summary	*
		Significantly different (P < 0.05)?	Yes
		One- or two-tailed P value?	Two-tailed
		t, df	t=2.359, df=42
		Fig 1H	Syt1 Ib vs Is Muscle 1
			Ib	Is
		Number of larvae	9	9
		Number of NMJ	28	17
		Minimum	2885	2937
		25% Percentile	9366	7511
		Median	13664	11866
		75% Percentile	17849	15768
		Maximum	27400	22762
		Mean	13787	11724
		Std. Deviation	6250	5156
		Std. Error of Mean	1181	1251
			13787 +/- 1181 n=28	11724 +/- 1251 n=17
		Unpaired t test
		P value	0.2593
		P value summary	ns
		Significantly different (P < 0.05)?	No
		One- or two-tailed P value?	Two-tailed
		t, df	t=1.143, df=43
		Fig 1I	Syt7 Ib/Is ratio
			M6/7	M4	M1
		Number of larvae	12	12	9
		Number of NMJ	32	29	20
		Minimum	0.8436	0.9616	0.9169
		Maximum	4.85	5.168	5.484
		Range	4.006	4.207	4.567
		Mean	2.367	2.186	2.381
		Std. Deviation	0.9702	0.8813	1.217
		Std. Error of Mean	0.1715	0.1637	0.2722
			2.467 +/- 0.1715 n=32	2.186 +/- 0.1637 n=29	2.381 +/- 0.2722 n=20
		One sample t test	M6/7	M4	M1
		t, df	t=7.97, df=31	t=7.24, df=28	t=5.07, df=19
		P value (two tailed)	<0.0001	<0.0001	<0.0001
		P value summary	****	****	****
		Significant (alpha=0.05)?	Yes	Yes	Yes
		Theoretical mean	1	1	1
		Actual mean	2.37	2.19	2.38
		Fig IJ	Syt1 Ib/Is ratio
			M6/7	M4	M1
		Number of larvae	9	9	9
		Number of NMJ	25	18	16
		Minimum	0.8434	0.5437	0.3206
		Maximum	3.525	2.436	2.724
		Range	2.682	1.893	2.404
		Mean	1.833	1.463	1.227
		Std. Deviation	0.8018	0.5752	0.6077
		Std. Error of Mean	0.1604	0.1356	0.1519
			1.833 +/- 0.1604 n=25	1.463 +/- 0.1356 n=18	1.227 +/- 0.1519 n=16
		One sample t test	M6/7	M4	M1
		t, df	t=5.193, df=24	t=3.414, df=17	t=1.496, df=15
		P value (two tailed)	<0.0001	0.0033	0.1554
		P value summary	****	**	ns
		Significant (alpha=0.05)?	Yes	Yes	No
		Theoretical mean	1	1	1
		Actual mean	1.833	1.463	1.227

### Sheet: Figure 2
	Fig 2C	Release Probability Control vs Syt7M1
			Control Ib	Control Is	Syt7M1 Ib	Syt7M1 Is
		Number of NMJ	4	4	4	4
		Number of AZ	345	251	421	167
		Minimum	0	0	0	0
		Maximum	0.3096	0.4466	0.468	0.2917
		Range	0.3096	0.4466	0.468	0.2917
		Mean	0.05228	0.07291	0.1155	0.086
		Std. Deviation	0.06076	0.07343	0.08374	0.0762
		Std. Error of Mean	0.003271	0.004635	0.004081	0.005897
			0.052 +/- 0.0033 n=345	0.073 +/- 0.0046 n=251	0.12 +/- 0.0041 n=421	0.086 +/- 0.0059 n=167
		Ordinary One way ANOVA
		Number of families	1
		Number of comparisons per family	2
		Alpha	0.05
		Šídák's multiple comparisons test	Mean diff.	95.00% CI of diff.	Below threshold?	Summary	Adjusted P Value
		Control Ib vs. Syt7M1 Ib	-0.06318	-0.07527 to -0.05108	Yes	****	<0.0001
		Control Is vs. Syt7M1 Is	-0.01309	-0.02972 to 0.003545	No	ns	0.1505
		Control Ib vs. Control Is	-0.02063	-0.03689 to -0.004367	Yes	**	0.0051
		Syt7M1 Ib vs. Syt7M1 Is	0.02946	0.01154 to 0.04739	Yes	****	<0.0001
		Test details	Mean 1	Mean 2	Mean diff.	SE of diff.	n1	n2	t	DF
		Control Ib vs. Syt7M1 Ib	0.05228	0.1155	-0.06318	0.005401	345	421	11.7	1180
		Control Is vs. Syt7M1 Is	0.07291	0.086	-0.01309	0.007427	251	167	1.762	1180
		Control Ib vs. Control Is	0.05228	0.07291	-0.02063	0.00617	345	251	3.343	1180
		Syt7M1 Ib vs. Syt7M1 Is	0.1155	0.086	0.02946	0.006801	421	167	4.332	1180
	Fig 2E	FM1-43 loading data
		Number of larvae	5	4	5	5
			Control Ib	Control Is	Syt7M1 Ib	Syt7M1 Is
		Number of NMJ	18	17	19	20
		Minimum	3432	4983	4946	5203
		25% Percentile	3733	5127	5836	5750
		Median	4283	5578	6685	6064
		75% Percentile	4837	6211	7414	7375
		Maximum	5473	6776	9028	9465
		Mean	4310	5703	6645	6548
		Std. Deviation	650.3	611	993.5	1086
		Std. Error of Mean	153.3	148.2	227.9	242.7
		Lower 95% CI	3986	5389	6166	6040
		Upper 95% CI	4633	6017	7124	7056
			4310 +/- 153.3 n=18	5703 +/- 148.2 n=17	6645 +/- 227.9 n=19	6548 +/- 242.7 n=20
		Tukey's multiple comparisons test	Mean diff.	95.00% CI of diff.	Below threshold?	Summary	Adjusted P Value
		ctrl 1b vs. ctrl 1s	-1393	-2170 to -616.5	Yes	****	<0.0001
		ctrl 1b vs. syt7null 1b	-2336	-3091 to -1580	Yes	****	<0.0001
		ctrl 1b vs. syt7null 1s	-2239	-2985 to -1492	Yes	****	<0.0001
		ctrl 1s vs. syt7null 1b	-942.2	-1709 to -175.4	Yes	**	0.0099
		ctrl 1s vs. syt7null 1s	-845.3	-1603 to -87.55	Yes	*	0.0228
		syt7null 1b vs. syt7null 1s	96.97	-638.9 to 832.8	No	ns	0.9856
	Fig 2F	FM1-43 unloading data	Syt7M1 Ib loading	Syt7M1 Ib 1min	Syt7M1 Ib 2min	Syt7M1 Ib 3min		Syt7M1 Is loading	Syt7M1 Is l1min	Syt7M1 Is 2min	Syt7M1 Is 3min			Control Ib loading	Control Ib 1 min	Control Ib 2min	Control Ib 3min		Control Is	Control Is 1 min	Control Is 2min	Control Is 3min
		Number of values	12	12	12	12		13	13	12	11			8	7	8	8		8	7	8	8
		Minimum	1	0.1741	0.1716	0.1733		1	0.3342	0.2216	0.2094			1	0.3298	0.3027	0.3115		1	0.2798	0.3208	0.2757
		Maximum	1	0.9847	0.7027	0.7036		1	1.77	0.6877	0.5289			1	1.09	0.9671	1.066		1	0.9509	0.6916	0.6392
		Range	0	0.8106	0.5311	0.5303		0	1.436	0.4661	0.3195			0	0.7601	0.6644	0.7548		0	0.6711	0.3708	0.3636
		Mean	1	0.6659	0.4822	0.4244		1	0.6971	0.5082	0.3986			1	0.769	0.7064	0.6979		1	0.627	0.5316	0.3874
		Std. Deviation	0	0.2251	0.1733	0.1555		0	0.3705	0.1259	0.1052			0	0.2375	0.2082	0.2131		0	0.257	0.1354	0.1335
		Std. Error of Mean	0	0.06498	0.05003	0.0449		0	0.1028	0.03635	0.03173			0	0.08978	0.07362	0.07534		0	0.09715	0.04789	0.04721
			1 +/- 0 n=12	0.6659 +/- 0.06498 n=12	0.4822 +/- 0.05003 n=12	0.4244 +/- 0.0449 n=12		1 +/- 0 n=13	0.6971 +/- 0.1028 n=13	0.5082 +/- 0.03635 n=12	0.3986 +/- 0.03173 n=11			1 +/- 0 n=8	0.769 +/- 0.08978 n=7	0.7064 +/- 0.07362 n=8	0.6979 +/- 0.07534 n=8		1 +/- 0 n=8	0.627 +/- 0.09715 n=7	0.5316 +/- 0.04789 n=8	0.3874 +/- 0.04721 n=8
		Dunnett's multiple comparisons test for 3min unloading	Mean diff.	95.00% CI of diff.	Below threshold?	Summary	Adjusted P Value
		Control 1b 3min vs. Syt7M1 1b 3min	0.2735	0.1030 to 0.4440	Yes	**	0.0011
		Control 1b 3min vs. Syt7M1 1s 3min	0.2992	0.1256 to 0.4728	Yes	***	0.0005
		Control 1b 3min vs. control 1s 3min	0.3105	0.1237 to 0.4973	Yes	***	0.0007

### Sheet: Figure 3
	Fig 3B	FM1-43 loading data
	# of Larvae	4 larvae	4 larvae	4 larvae	4 larvae
		1b OK6	1s OK6	1b OK6>Syt7OE2	1s OK6>Syt7OE2
	Number of NMJ	9	12	8	11
	Minimum	15809	19357	7363	6798
	25% Percentile	16847	19529	8169	7358
	Median	17958	19931	8503	8838
	75% Percentile	18717	20272	10674	9588
	Maximum	19940	21042	12195	11196
	Mean	17857	19940	9216	8737
	Std. Deviation	1326	485.5	1635	1396
	Std. Error of Mean	442.1	140.2	578	420.9
	Lower 95% CI	16837	19631	7850	7799
	Upper 95% CI	18876	20248	10583	9675
		17857 +/- 442.1 n=9 L=4	19940 +/- 140.2 n=12 L=4	9216 +/- 578 n=8 L=4	8737 +/- 420.9 n=11 L=4
	One-way ANOVA test
	Šídák's multiple comparisons test	Mean diff.	95.00% CI of diff.	Below threshold?	Summary	Adjusted P Value
	1b OK6 vs. 1b OK6syt7OE2	8640	7068 to 10213	Yes	****	<0.0001
	1s OK6 vs. 1s OK6syt7OE2	11203	9852 to 12554	Yes	****	<0.0001
	1b OK6 vs. 1s OK6	-2083	-3510 to -655.9	Yes	**	0.002
	1b OK6syt7OE2 vs. 1s OK6syt7OE2	479.7	-1024 to 1984	No	ns	0.8776
	Fig 3E	Pr data
		1s OK6	1b OK6	1s OK6>Syt7OE1	1b OK6>Syt7OE1
	Number of values	391	747	186	543
	Minimum	0	0	0	0
	25% Percentile	0.03314	0.01638	0	0
	Median	0.1107	0.04962	0.01325	0.008262
	75% Percentile	0.2159	0.1146	0.0348	0.0265
	Maximum	0.5797	0.5568	0.3148	0.348
	Mean	0.1386	0.07811	0.029	0.02263
	Std. Deviation	0.1226	0.08725	0.04771	0.03987
	Std. Error of Mean	0.0062	0.003192	0.003498	0.001711
	Lower 95% CI	0.1264	0.07184	0.0221	0.01927
	Upper 95% CI	0.1508	0.08438	0.03591	0.02599
		0.14 +/- 0.0062 n=391	0.078 +/- 0.0032 n=747	0.029 +/- 0.0035 n=186	0.023 +/- 0.0017 n=543
	One-way ANOVA test
	Šídák's multiple comparisons test	Mean diff.	95.00% CI of diff.	Below threshold?	Summary	Adjusted P Value
	1B OK6 vs. 1S OK6	-0.06051	-0.07342 to -0.04760	Yes	****	<0.0001
	1B OK6>Syt7OE1 vs. 1S OK6>Syt7OE1	-0.006371	-0.02395 to 0.01120	No	ns	0.8387
	1B OK6 vs. 1B OK6>Syt7OE1	0.05548	0.04381 to 0.06714	Yes	****	<0.0001
	1S OK6>Syt7OE1 vs. 1S OK6	-0.1096	-0.1280 to -0.09120	Yes	****	<0.0001
	Figure 3H
	Single eEJC Amplitude (nA) in 2 mM Ca2+	OK6	OK6> SYT7OE1	OK6> SYT7OE2
	Number of Larvae	8	8	8
	Number of values	12	12	12
	Minimum	256.1	0.9064	0.3157
	25% Percentile	279.4	1.89	0.4021
	Median	309.5	2.281	0.5867
	75% Percentile	377.4	4.677	0.9026
	Maximum	396.8	6.237	1.729
	Mean	320.6	3.087	0.7112
	Std. Deviation	51.2	1.801	0.4187
	Std. Error of Mean	14.78	0.5199	0.1209
		320.6 +/- 14.78 n=12 L=8	3.1 +/- 0.52 n=12 L=8	0.71 +/- 0.12 n=12 L=8
	Single eEJC Amplitude (nA) in 2 mM Ca2+	[ Ca2+ ] mM	Mean	Std. Deviation	Std. Error of Mean	Number (n)
	OK6	2	320.6	51.2	14.78	12
	OK6> SYT7OE1	2	3.087	1.801	0.5199	12
	OK6> SYT7OE2	2	0.7112	0.4187	0.1209	12
	Kruskal-Wallis test followed by Dunn’s multiple comparisons test	Adjusted P Value	P value summary	Significantly different (P < 0.05)?
	OK6 vs. OK6> SYT7OE1	0.0088	**	Yes
	OK6 vs. OK6> SYT7OE2	<0.0001	****	Yes
	Figure 3K
	eEJC Failure Ratio %	OK6	OK6> SYT7OE1	OK6> SYT7OE2
	Number of Larvae	8	8	8
	Number of values	12	12	12
	Minimum	0	0	12
	25% Percentile	0	0	30
	Median	0	2	56
	75% Percentile	0	14	76
	Maximum	0	36	88
	Mean	0	7.333	54.33
	Std. Deviation	0	11.29	26.61
	Std. Error of Mean	0	3.26	7.682
		0 +/- 0 n=12 L=8	7.33 +/- 3.26 n=12 L=8	54.33 +/- 7.68 n=12 L=8
	eEJC Failure Ratio %	[ Ca2+ ] mM	Mean	Std. Deviation	Std. Error of Mean	Number (n)
	OK6	2	0	0	0	12
	OK6 vs. OK6> SYT7OE1	2	7.333	11.29	3.26	12
	OK6 vs. OK6> SYT7OE2	2	54.33	26.61	7.682	12
	Kruskal-Wallis test followed by Dunn’s multiple comparisons test	Adjusted P Value	P value summary	Significantly different (P < 0.05)?
	OK6 vs. OK6>SYT7OE1	0.3049	ns	No
	OK6 vs. OK6>SYT7OE2	<0.0001	****	Yes
	OK6>SYT7OE1 vs. OK6>SYT7OE2	0.0017	**	Yes
	Figure 3L
	mEJC Frequence (Hz) in 2 mM Ca2+	OK6	OK6> SYT7OE1	OK6> SYT7OE2
	Number of Larvae	8	8	8
	Number of values	11	12	12
	Minimum	0.93	0.02903	0.01333
	25% Percentile	1.22	0.0527	0.0177
	Median	1.67	0.07856	0.06167
	75% Percentile	2.09	0.1194	0.09158
	Maximum	4.26	0.2308	0.2067
	Mean	1.836	0.09223	0.0701
	Std. Deviation	0.908	0.05654	0.06136
	Std. Error of Mean	0.2738	0.01632	0.01771
		1.84 +/- 0.27 n=11 L=8	0.092 +/- 0.016 n=12 L=8	0.070 +/- 0.018 n=12 L=8
	mEJC Frequence (Hz)	[ Ca2+ ] mM	Mean	Std. Deviation	Std. Error of Mean	Number (n)
	OK6	2	1.836	0.908	0.2738	11
	OK6 vs. OK6> SYT7OE1	2	0.09223	0.05654	0.01632	12
	OK6 vs. OK6> SYT7OE2	2	0.0701	0.06136	0.01771	12
	Kruskal-Wallis test followed by Dunn’s multiple comparisons test	Adjusted P Value	P value summary	Significantly different (P < 0.05)?
	OK6 vs. OK6> SYT7OE1	0.0004	***	Yes
	OK6 vs. OK6> SYT7OE2	<0.0001	****	Yes
	Figure 3M
	mEJC Amplitude (nA) in 2 mM Ca2+	OK6	OK6> SYT7OE1	OK6> SYT7OE2
	Number of Larvae	8	8	8
	Number of values	11	12	12
	Minimum	0.5347	0.3496	0.4223
	25% Percentile	0.583	0.5434	0.4765
	Median	0.6399	0.5792	0.5109
	75% Percentile	0.6697	0.6558	0.5983
	Maximum	0.7734	1.011	1.162
	Mean	0.6337	0.6077	0.588
	Std. Deviation	0.06728	0.1719	0.2156
	Std. Error of Mean	0.02029	0.04963	0.06223
		0.63 +/- 0.020 n=11 L=8	0.61 +/- 0.050 n=12 L=8	0.59 +/- 0.062 n=12 L=8
	mEJC Amplitude (nA) in 2 mM Ca2+	[ Ca2+ ] mM	Mean	Std. Deviation	Std. Error of Mean	Number (n)
	OK6	2	0.6337	0.06728	0.02029	11
	OK6 vs. OK6> SYT7OE1	2	0.6077	0.1719	0.04963	12
	OK6 vs. OK6> SYT7OE2	2	0.588	0.2156	0.06223	12
	Kruskal-Wallis test followed by Dunn’s multiple comparisons test	Adjusted P Value	P value summary	Significantly different (P < 0.05)?
	OK6 vs. OK6> SYT7OE1	0.549	ns	No
	OK6 vs. OK6> SYT7OE2	0.0348	*	Yes

### Sheet: Figure 4
	Figure 4C
	OK6 #	OK6 P31	OK6 P32		OK6> SYT7OE1 #	OK6> SYT7OE1 P31	OK6> SYT7OE1 P32		OK6> SYT7OE2 #	OK6> SYT7OE2 P31	OK6> SYT7OE2 P32
	25o29001Events	296.332	276.593		25o29009Events	4.0875	22.8886		25o29005Events	0	6.87247
	25o29003Events	368.017	323.948		25o29011Events	2.93064	7.40969		25o29007Events	0	9.23136
	25o30001Events	308.934	283.285		25o30010Events	4.37632	13.4811		25o30005Events	1.57155	6.91167
	25o30003Events	256.257	229.733		25o30012Events	3.62032	18.3379		25o30007Events	3.40384	11.7679
	25o31001Events	370.394	337.22		25o31009Events	6.03103	37.9396		25o31005Events	2.01438	2.9466
	25o31003Events	300.169	271.422		25o31011Events	3.37119	23.9109		25o31007Events	0	4.43202
	25n01008Events	252.611	242.051		25n01000Events	5.02793	35.88		25n01004Event	0	1.72867
	25n01010Events	293.882	261.29		25n01002Events	3.32845	20.5241		25n01006Events	0	1.82317
	25n01012Events	277.588	251.343		25n02020Events	9.03401	29.165		25n02012Events	0	4.85904
	25n02000Events	387.315	343.225		25n02022Events	4.16316	13.7614		25n02014Events	2.0181	4.16614
	25n02002Events	289.223	259.954		25n02028Events	4.65659	22.2716		25n02016Events	0	3.28267
	25n02004Events	360.846	315.556		25n02030Events	2.48879	17.1557		25n02018Events	1.94906	13.3313
	Single eEJC Amplitude (nA) in 2 mM Ca2+	OK6 P31	OK6 P32		Single eEJC Amplitude (nA) in 2 mM Ca2+	OK6> SYT7OE1 P31	OK6> SYT7OE1 P32		Single eEJC Amplitude (nA) in 2 mM Ca2+	OK6> SYT7OE2 P31	OK6> SYT7OE2 P32
	Average	313.464	282.968		Average	4.42633	21.8938		Average	0.913077	5.94608
	STDEV	46.3591	38.1356		STDEV	1.74165	9.0193		STDEV	1.20532	3.79635
	SEM	13.3827	11.0088		SEM	0.502771	2.60365		SEM	0.347945	1.09591
	n	12	12		n	12	12		n	12	12
		313.46 +/- 13.38 n=12	282.97 +/- 11.01 n=12			4.43 +/- 0.50 n=12	21.89 +/- 2.60 n=12			0.91 +/- 0.35 n=12	5.95 +/- 1.10 n=12
	OK6 #	OK6 P530	OK6 P531		OK6> SYT7OE1 #	OK6> SYT7OE1 P530	OK6> SYT7OE1 P531		OK6> SYT7OE2 #	OK6> SYT7OE2 P530	OK6> SYT7OE2 P531
	25o29001Events679An-531.abf	134.142	184.025		25o29009Events	37.5994	2.74788		25o29005Events	8.75953	3.27095
	25o29003adjEvents649An-531.abf	158.061	254.415		25o29011Events	44.6748	3.35792		25o29007Events	8.20929	4.11594
	25o30001Events679An-531.abf	152.503	198.602		25o30012Events	21.7505	2.00348		25o30005Events	6.50234	0
	25o30003adjEvents679An-531.abf	96.7309	157.479		25o31009Events	59.7948	9.31613		25o30007Events	10.7485	0
	25o31001adjEvents679An-531.abf	139.281	222.058		25o31011Events	26.5602	3.1115		25o31005Events	5.91271	2.0143
	25o31003adjEvents679An-531.abf	171.628	133.754		25n01000Events	70.9804	11.7891		25o31007Events	9.87927	5.95811
	25n01008adjEvents679An-531.abf	103.563	142.258		25n01002Events	60.1213	4.91628		25n01004Event	2.515	0
	25n01012adjEvents679An-531.abf	103.475	156.71		25n02020Events	77.886	6.73641		25n02012Events	5.34518	0
	25n02000Events679An-531.abf	153.888	256.213		25n02028Events	52.4141	8.70972		25n02014Events	2.66901	1.76667
	25n02002Events679An-531.abf	120.342	180.64		25n02030Events	21.6842	0		25n02016Events	9.1217	0
	25n02004adjEvents679An-531.abf	145.099	228.384						25n02018Events	12.7834	2.45969
	Single eEJC Amplitude (nA) in 2 mM Ca2+	OK6 P530	OK6 P531		Single eEJC Amplitude (nA) in 2 mM Ca2+	OK6> SYT7OE1 P530	OK6> SYT7OE1 P531		Single eEJC Amplitude (nA) in 2 mM Ca2+	OK6> SYT7OE2 P530	OK6> SYT7OE2 P531
	Average	134.428	192.231		Average	47.3466	5.26884		Average	7.49508	1.78051
	STDEV	25.1306	43.3427		STDEV	20.2292	3.74308		STDEV	3.24336	2.03704
	SEM	7.57718	13.0683		SEM	6.39703	1.18367		SEM	0.977909	0.61419
	n	11	11		n	10	10		n	11	11
		134.43 +/- 7.58 n=11	192.23 +/- 13.07 n=11			47.35 +/- 6.40 n=10	5.27 +/- 1.18 n=10			7.50 +/- 0.98 n=11	1.78 +/- 0.61 n=11
	Figure 4E
	P32/P31 (10 Hz)	OK6	OK6> SYT7OE1	OK6> SYT7OE2
	Number of Larvae	8	8	8
	Number of values	12	12	5
	Minimum	0.8745	2.528	1.463
	25% Percentile	0.8869	3.248	1.764
	Median	0.9015	5.332	3.457
	75% Percentile	0.9153	6.743	5.619
	Maximum	0.9582	7.136	6.84
	Mean	0.9045	5.097	3.644
	Std. Deviation	0.02349	1.696	2.125
	Std. Error of Mean	0.00678	0.4897	0.9505
		0.91 +/- 0.0068 n=12 L=8	5.10 +/- 0.49 n=12 L=8	3.64 +/- 0.95 n=5 L=8
	P32/P31 (10 Hz)	[ Ca2+ ] mM	Mean	Std. Deviation	Std. Error of Mean	Number (n)
	OK6	2	0.9045	0.02349	0.00678	12
	OK6> SYT7OE1	2	5.097	1.696	0.4897	12
	OK6> SYT7OE2	2	3.644	2.125	0.9505	5
	Kruskal-Wallis test followed by Dunn’s multiple comparisons test	Adjusted P Value	P value summary	Significantly different (P < 0.05)?
	OK6 vs. OK6> SYT7OE1	<0.0001	****	Yes
	OK6 vs. OK6> SYT7OE2	0.0173	*	Yes
	Figure 4G
	P531 (0.5 Hz) / P530 (10 Hz)	OK6	OK6> SYT7OE1	OK6> SYT7OE2
	Number of Larvae	8	8	8
	Number of values	11	10	11
	Minimum	0.7793	0	0
	25% Percentile	1.372	0.07464	0
	Median	1.514	0.0893	0.1924
	75% Percentile	1.61	0.1584	0.5014
	Maximum	1.665	0.1662	0.6619
	Mean	1.447	0.1014	0.243
	Std. Deviation	0.2509	0.0517	0.2639
	Std. Error of Mean	0.07566	0.01635	0.07956
		1.45 +/- 0.076 n=11 L=8	0.10 +/- 0.016 n=10 L=8	0.24 +/- 0.080 n=11 L=8
	P531 (0.5 Hz) / P530 (10 Hz)	[ Ca2+ ] mM	Mean	Std. Deviation	Std. Error of Mean	Number (n)
	OK6	2	1.447	0.2509	0.07566	11
	OK6> SYT7OE1	2	0.1014	0.0517	0.01635	10
	OK6> SYT7OE2	2	0.243	0.2639	0.07956	11
	Kruskal-Wallis test followed by Dunn’s multiple comparisons test	Adjusted P Value	P value summary	Significantly different (P < 0.05)?
	OK6 vs. OK6> SYT7OE1	<0.0001	****	Yes
	OK6 vs. OK6> SYT7OE2	0.0002	***	Yes

### Sheet: Figure 5
	Fig 5B	FM1-43 loading data 100 Hz
		# of larvae	5 larvae	5 larvae
			ok6 syt7OE2 FM average	ok6 FM average
		Number of values	20	20
		Minimum	13757	11995
		25% Percentile	15549	14476
		Median	16369	15231
		75% Percentile	17300	16020
		Maximum	22801	20705
		Mean	16621	15406
		Std. Deviation	2066	1833
		Std. Error of Mean	462	409.9
		Lower 95% CI	15654	14548
		Upper 95% CI	17588	16264
			16621 +/- 462 n=20	15406 +/- 409.9 n=20
		Unpaired t test
		P value	0.056
		P value summary	ns
		Significantly different (P < 0.05)?	No
	Fig 5C	FM1-43 puncta 100 Hz
		# of larvae	5 larvae	5 larvae
			ok6 syt7OE2 puncta per 1um2	ok6 puncta per 1um2
		Number of values	20	20
		Minimum	0.08425	0
		25% Percentile	0.2433	0.1117
		Median	0.3016	0.1646
		75% Percentile	0.3588	0.2102
		Maximum	0.5123	0.3157
		Mean	0.3059	0.1642
		Std. Deviation	0.0985	0.082
		Std. Error of Mean	0.02203	0.01834
		Lower 95% CI	0.2598	0.1258
		Upper 95% CI	0.352	0.2026
			0.31 +/- 0.022 n=20	0.16 +/- 0.018 n=20
		Unpaired t test
		P value	<.001
		P value summary	***
	Fig 5E	Syt1 fluorescence ROI1/ROI2
			OK6	OK6>Syt7OE2
		Number of Boutons	12	20
		Number of Larvae	4	4
		Minimum	1.454	0.9002
		25% Percentile	1.583	0.9512
		Median	1.691	1.006
		75% Percentile	1.911	1.314
		Maximum	2.71	1.525
		Mean	1.834	1.103
		Std. Deviation	0.3971	0.2003
		Std. Error of Mean	0.1146	0.04478
		Lower 95% CI	1.582	1.009
		Upper 95% CI	2.087	1.197
			1.83 +/- 0.11 n=12	1.10 +/- 0.045 n=20
		Unpaired t test
		P value	<0.0001
		P value summary	****
		Significantly different (P < 0.05)?	Yes
		One- or two-tailed P value?	Two-tailed
		t, df	t=6.941, df=30
	Fig 5G	Cpx fluorescence ROI1/ROI2
			OK6	OK6>Syt7OE2
		Number of Boutons	22	25
		Number of Larvae	5	4
		Minimum	1.169	0.869
		25% Percentile	1.285	0.9693
		Median	1.407	1.014
		75% Percentile	1.495	1.05
		Maximum	1.659	1.301
		Mean	1.394	1.014
		Std. Deviation	0.1302	0.07818
		Std. Error of Mean	0.02775	0.01564
		Lower 95% CI	1.336	0.9817
		Upper 95% CI	1.451	1.046
			1.39 +/- 0.028 n=22	1.0 +/- 0.016 n=25
		Unpaired t test
		P value	<0.0001
		P value summary	****
		Significantly different (P < 0.05)?	Yes
		One- or two-tailed P value?	Two-tailed
		t, df	t=12.29, df=45
	Fig 5L	Avg Syt1 fluorescence per HRP area
		Number of NMJ	16	19
		Number of Larvae	5	5
		Minimum	5874	4183
		25% Percentile	7706	6612
		Median	10392	7725
		75% Percentile	12161	9133
		Maximum	19065	14513
		Mean	10276	7998
		Std. Deviation	3288	2384
		Std. Error of Mean	821.9	547
		Lower 95% CI	8524	6848
		Upper 95% CI	12028	9147
			10276 +/- 821.9 n=16	7998 +/- 547 n=19
		Unpaired t test
		P value	0.0237
		P value summary	*
		Significantly different (P < 0.05)?	Yes
		One- or two-tailed P value?	Two-tailed
		t, df	t=2.372, df=33
	Fig 5M	Avg Syt1 fluorescence per BRP area
		Number of NMJ	16	19
		Number of Larvae	5	5
		Minimum	9369	6485
		25% Percentile	12238	9981
		Median	15643	12082
		75% Percentile	18590	13955
		Maximum	25288	20331
		Mean	15726	12194
		Std. Deviation	4680	3478
		Std. Error of Mean	1170	797.8
		Lower 95% CI	13232	10518
		Upper 95% CI	18219	13870
			15726 +/- 1170 n=16	12194 +/- 797.8 n=19
		Unpaired t test
		P value	0.0153
		P value summary	*
		Significantly different (P < 0.05)?	Yes
		One- or two-tailed P value?	Two-tailed
		t, df	t=2.559, df=33
	Fig 5N	Avg Cpx fluorescence per HRP area
		Number of NMJ	29	25
		Number of Larvae	6	6
		Minimum	3685	3671
		25% Percentile	4485	4992
		Median	5542	5518
		75% Percentile	6183	6070
		Maximum	11418	9611
		Mean	5767	5641
		Std. Deviation	1763	1153
		Std. Error of Mean	327.4	230.6
		Lower 95% CI	5097	5165
		Upper 95% CI	6438	6117
			5767 +/- 327.4 n=29	5641 +/- 230.6 n=25
		Unpaired t test
		P value	0.7611
		P value summary	ns
		Significantly different (P < 0.05)?	No
		One- or two-tailed P value?	Two-tailed
		t, df	t=0.3057, df=52
	Fig 5O	Cpx fluorescence per BRP area
		Number of NMJ	29	25
		Number of Larvae	6	6
		Minimum	4203	4324
		25% Percentile	5238	6336
		Median	6981	6945
		75% Percentile	9226	7947
		Maximum	15164	12601
		Mean	7575	7319
		Std. Deviation	2621	1637
		Std. Error of Mean	486.7	327.4
		Lower 95% CI	6578	6643
		Upper 95% CI	8572	7994
			7575 +/- 486.7 n=29	7319 +/- 327.4 n=25
		Unpaired t test
		P value	0.6743
		P value summary	ns
		Significantly different (P < 0.05)?	No
		One- or two-tailed P value?	Two-tailed
		t, df	t=0.4226, df=52

### Sheet: Figure 6
	Fig 6C	Cisternae>50nm count per 1um
		OK6 1B	OK6syt7OE2 1B	OK6 1S	OK6syt7OE2 1S
	Number of values	16	16	10	15
	Minimum	0.4525	2.242	1.852	13.53
	25% Percentile	0.6797	6.852	3.551	20.04
	Median	1.616	8.822	5.57	31.06
	75% Percentile	2.001	14.27	7.52	35.64
	Maximum	4.103	30.48	13.45	44.98
	Mean	1.793	11.12	5.911	29.44
	Std. Deviation	1.209	7.309	3.296	10
	Std. Error of Mean	0.3023	1.827	1.042	2.583
	Lower 95% CI	1.148	7.23	3.553	23.9
	Upper 95% CI	2.437	15.02	8.269	34.99
		1.793+/-0.3023 n=16	11.12+/-1.827 n=16	5.911+/-1.042 n=10	29.44+/-2.583 n=15
	Unpaired t test with Welch's correction
	OK6syt7OE2 1B vs. OK6 1B	P value	0.0001
		P value summary	***
	Unpaired t test with Welch's correction
	OK6 1S vs. OK6syt7OE2 1B 1S	P value	<0.0001
		P value summary	****
	Fig 6D	Vesicle count
			OK6syt7OE2 near T-Bar 1B	OK6 near T-Bar 1B
		Number of values	15	24
		Minimum	0	0
		25% Percentile	1	1
		Median	1	1.5
		75% Percentile	2	2
		Maximum	2	2
		Mean	1.267	1.417
		Std. Deviation	0.7037	0.6539
		Std. Error of Mean	0.1817	0.1335
		Lower 95% CI	0.877	1.141
		Upper 95% CI	1.656	1.693
			1.27 +/- 0.18 n=15	1.42 +/- 0.13 n=24
		Unpaired t test
		P value	0.5026
		P value summary	ns
		Significantly different (P < 0.05)?	No
			OK6syt7OE2 200nm radius from T-Bar 1B	OK6 200nm radius from T-Bar 1B
		Number of values	15	23
		Minimum	11	14
		25% Percentile	14	16
		Median	16	19
		75% Percentile	18	21
		Maximum	24	28
		Mean	16.2	18.91
		Std. Deviation	3.61	3.147
		Std. Error of Mean	0.932	0.6561
		Lower 95% CI	14.2	17.55
		Upper 95% CI	18.2	20.27
			16.2 +/-0.93 n=15	18.91 +/- 0.66 n=23
		Unpaired t test
		P value	0.0192
		P value summary	*
	Fig 6E	Vesicle count
			OK6syt7OE2 near T-Bar 1s	OK6 near T-Bar 1s
		Number of values	12	9
		Minimum	0	0
		25% Percentile	1	0.5
		Median	1	1
		75% Percentile	1.75	2
		Maximum	2	3
		Mean	1.167	1.333
		Std. Deviation	0.5774	1
		Std. Error of Mean	0.1667	0.3333
		Lower 95% CI	0.7998	0.5647
		Upper 95% CI	1.533	2.102
			1.17 +/- 0.17 n=12	1.33 +/- 0.33 n=9
		Unpaired t test
		P value	0.6351
		P value summary	ns
								ctrl 200nm radius from T-Bar 1B
			OK6syt7OE2 200nm radius from T-Bar 1s	OK6 200nm radius from T-Bar 1s				31
		Number of values	12	9
								10
		Minimum	8	12				13
		25% Percentile	11	13				15
		Median	14.5	14.5				18
		75% Percentile	16	16				24
		Maximum	18	19
								15.94
		Mean	13.58	14.75				3.366
		Std. Deviation	3.288	2.252				0.6045
		Std. Error of Mean	0.9491	0.7962
								14.7
		Lower 95% CI	11.49	12.87				17.17
		Upper 95% CI	15.67	16.63
								15.94 +/- 0.60 n=31
			13.58 +/- 0.95 n=12	14.75 +/- 0.80 n=9
		Unpaired t test
		P value	0.3943
		P value summary	ns
	Fig 6H
		OK6syt7OE2
			syt7 null 1B	ctrl 1B
		Number of values	20	32
		Minimum	0.4728	2.31
		Maximum	7.092	14.73
		Range	6.619	12.42
		Mean	2.148	8.981
		Std. Deviation	1.475	3.413
		Std. Error of Mean	0.3298	0.6033
			2.148+/-0.3298 n=20	8.981+/-0.6033 n=32
		Unpaired t test with Welch's correction
		P value	<0.0001
		P value summary	****
	Fig 6I syt7 null 100hz	Vesicle count
			syt7null near T-Bar 1B	ctrl near T-Bar 1B			syt7null 200nm radius from T-Bar 1B
		Number of values	20	31		Number of values	20
		Minimum	0	0		Minimum	8
		25% Percentile	1	1		25% Percentile	11
		Median	1	1		Median	13
		75% Percentile	1	2		75% Percentile	17.75
		Maximum	2	2		Maximum	25
		Mean	0.95	1.419		Mean	14.2
		Std. Deviation	0.6048	0.5642		Std. Deviation	4.2
		Std. Error of Mean	0.1352	0.1013		Std. Error of Mean	0.9392
		Lower 95% CI	0.6669	1.212		Lower 95% CI	12.23
		Upper 95% CI	1.233	1.626		Upper 95% CI	16.17
			0.95 +/- 0.14 n=20	1.42 +/- 0.10 n=31			14.2 +/- 0.94 n=20
		Unpaired t test				Unpaired t test
		P value	0.0069			P value	0.1095
		P value summary	**			P value summary	ns

### Sheet: FigS1
	FigS1B	Syt7 western blot
		OK6	OK6>Syt7OE1	OK6>Syt7OE2
	Number of adults per replicate	3	3	3
	Number of replicates	3	3	3
	Minimum	0.2114	0.47	0.8605
	Maximum	0.365	0.6729	1.088
	Range	0.1536	0.203	0.2276
	Mean	0.294	0.5827	0.9686
	Std. Deviation	0.07747	0.1033	0.1142
	Std. Error of Mean	0.04473	0.05967	0.06595
		0.29 +/- 0.045 n=3	0.58 +/- 0.060 n=3	0.97 +/- 0.066 n=3
	One-way ANOVA test
	Number of families	1
	Number of comparisons per family	3
	Alpha	0.05
	Tukey's multiple comparisons test	Mean diff.	95.00% CI of diff.	Below threshold?	Summary	Adjusted P Value
	OK6 vs. OK6>Syt7OE1	-0.2887	-0.5381 to -0.03933	Yes	*	0.0279
	OK6 vs. OK6>Syt7OE2	-0.6747	-0.9241 to -0.4253	Yes	***	0.0004
	OK6>Syt7OE1 vs. OK6>Syt7OE2	-0.3859	-0.6353 to -0.1366	Yes	**	0.0076
	Test details	Mean 1	Mean 2	Mean diff.	SE of diff.	n1	n2	q	DF
	OK6 vs. OK6>Syt7OE1	0.294	0.5827	-0.2887	0.08128	3	3	5.023	6
	OK6 vs. OK6>Syt7OE2	0.294	0.9686	-0.6747	0.08128	3	3	11.74	6
	OK6>Syt7OE1 vs. OK6>Syt7OE2	0.5827	0.9686	-0.3859	0.08128	3	3	6.715	6
	Fig S1D	Avg Syt7 fluorescence OE1 vs OE2
		Ib				Is
		Mean	SEM	N		Mean	SEM	N
	OK6>Syt7OE1	13127.5	856.634	27		11782.6	986.647	14
	OK6>Syt7OE2	18703.8	1125.3	24		21017.9	1775.61	17
		OK6>Syt7OE1 Ib	OK6>Syt7OE1 Is	OK6>Syt7OE2 Ib	OK6>Syt7OE2 Is
		13127.51 +/- 856.63 n=27	11782.57 +/- 986.65 n=14	18703.83 +/- 1125.30 n=24	21017.92 +/- 1775.61 n=17
	Number of larvae	6	6	6	6
	Number of NMJ	27	14	24	17
	2-way ANOVA
	Compare cell means regardless of rows and columns
	Number of families	1
	Number of comparisons per family	6
	Alpha	0.05
	Tukey's multiple comparisons test	Predicted (LS) Mean diff.	95.00% CI of diff.	Below threshold?	Summary	Adjusted P Value
	OK6>Syt7OE1:Ib vs. OK6>Syt7OE1:Is	1345	-3298 to 5988	No	ns	0.8719
	OK6>Syt7OE1:Ib vs. OK6>Syt7OE2:Ib	-5576	-9531 to -1622	Yes	**	0.0022
	OK6>Syt7OE1:Ib vs. OK6>Syt7OE2:Is	-7890	-12255 to -3526	Yes	****	<0.0001
	OK6>Syt7OE1:Is vs. OK6>Syt7OE2:Ib	-6921	-11662 to -2181	Yes	**	0.0014
	OK6>Syt7OE1:Is vs. OK6>Syt7OE2:Is	-9235	-14323 to -4148	Yes	****	<0.0001
	OK6>Syt7OE2:Ib vs. OK6>Syt7OE2:Is	-2314	-6783 to 2155	No	ns	0.5284
	Test details	Predicted (LS) Mean 1	Predicted (LS) Mean 2	Predicted (LS) Mean diff.	SE of diff.	N1	N2	q	DF
	OK6>Syt7OE1:Ib vs. OK6>Syt7OE1:Is	13128	11783	1345	1768	27	14	1.076	78
	OK6>Syt7OE1:Ib vs. OK6>Syt7OE2:Ib	13128	18704	-5576	1506	27	24	5.235	78
	OK6>Syt7OE1:Ib vs. OK6>Syt7OE2:Is	13128	21018	-7890	1662	27	17	6.712	78
	OK6>Syt7OE1:Is vs. OK6>Syt7OE2:Ib	11783	18704	-6921	1806	14	24	5.421	78
	OK6>Syt7OE1:Is vs. OK6>Syt7OE2:Is	11783	21018	-9235	1938	14	17	6.74	78
	OK6>Syt7OE2:Ib vs. OK6>Syt7OE2:Is	18704	21018	-2314	1702	24	17	1.923	78
	Fig S1H	Pupation Height
		OK6	OK6>Syt7OE1	OK6>Syt7OE2
	Number of animals	132	266	118
	Minimum	1.7	2	1.6
	Maximum	6	5	5
	Range	4.3	3	3.4
	Mean	3.908	2.97	2.844
	Std. Deviation	0.9611	0.7198	0.8134
	Std. Error of Mean	0.08365	0.04413	0.07488
		3.91 +/- 0.084 n=132	2.97 +/- 0.044 n=266	2.84 +/- 0.075 n=118
	Ordinary One-Way ANOVA
	Number of families	1
	Number of comparisons per family	3
	Alpha	0.05
	Tukey's multiple comparisons test	Mean diff.	95.00% CI of diff.	Below threshold?	Summary	Adjusted P Value
	OK6 vs. OK6>Syt7OE1	0.9384	0.7360 to 1.141	Yes	****	<0.0001
	OK6 vs. OK6>Syt7OE2	1.064	0.8234 to 1.305	Yes	****	<0.0001
	OK6>Syt7OE1 vs. OK6>Syt7OE2	0.1259	-0.08446 to 0.3362	No	ns	0.3382
	Test details	Mean 1	Mean 2	Mean diff.	SE of diff.	n1	n2	q	DF
	OK6 vs. OK6>Syt7OE1	3.908	2.97	0.9384	0.08613	132	266	15.41	513
	OK6 vs. OK6>Syt7OE2	3.908	2.844	1.064	0.1025	132	118	14.69	513
	OK6>Syt7OE1 vs. OK6>Syt7OE2	2.97	2.844	0.1259	0.08948	266	118	1.989	513
	Fig S1I	Locomotion assay
		OK6	OK6>Syt7OE1	OK6>Syt7OE2
	Number of animals	14	10	10
	Minimum	5	1	0
	Maximum	10	6	4
	Range	5	5	4
	Mean	6.429	3	1.8
	Std. Deviation	1.342	1.563	1.398
	Std. Error of Mean	0.3588	0.4944	0.4422
		6.43 +/- 0.36 n=14	3.0 +/- 0.49 n=10	1.8 +/- 0.44 n=10
	Ordinary one-way ANOVA
	Number of families	1
	Number of comparisons per family	3
	Alpha	0.05
	Tukey's multiple comparisons test	Mean diff.	95.00% CI of diff.	Below threshold?	Summary	Adjusted P Value
	OK6 vs. OK6>Syt7OE1	3.429	1.976 to 4.882	Yes	****	<0.0001
	OK6 vs. OK6>Syt7OE2	4.629	3.176 to 6.082	Yes	****	<0.0001
	OK6>Syt7OE1 vs. OK6>Syt7OE2	1.2	-0.3695 to 2.769	No	ns	0.1609
	Test details	Mean 1	Mean 2	Mean diff.	SE of diff.	n1	n2	q	DF
	OK6 vs. OK6>Syt7OE1	6.429	3	3.429	0.5904	14	10	8.213	31
	OK6 vs. OK6>Syt7OE2	6.429	1.8	4.629	0.5904	14	10	11.09	31
	OK6>Syt7OE1 vs. OK6>Syt7OE2	3	1.8	1.2	0.6377	10	10	2.661	31
	Fig S1K	Bouton area
		OK6 Ib	OK6>Syt7OE2 Ib	OK6 Is	OK6>Syt7OE2 Is
	Number of Larvae	12	12	12	12
	Number of NMJ	47	43	31	17
	Minimum	5.025	7.021	2.281	3.566
	Maximum	23.63	32.85	13.69	15.09
	Range	18.61	25.83	11.41	11.52
	Mean	11.61	19.27	6.376	8.742
	Std. Deviation	3.841	5.705	2.82	3.446
	Std. Error of Mean	0.5603	0.8701	0.5066	0.8357
		11.61 +/- 0.56 n=47	19.27 +/- 0.87 n=43	6.38 +/- 0.51 n=31	8.74 +/- 0.84 n=17
	One-way ANOVA
	Number of families	1
	Number of comparisons per family	6
	Alpha	0.05
	Tukey's multiple comparisons test	Mean diff.	95.00% CI of diff.	Below threshold?	Summary	Adjusted P Value
	OK6 Ib vs. OK6>Syt7OE2 Ib	-7.668	-10.03 to -5.308	Yes	****	<0.0001
	OK6 Ib vs. OK6 Is	5.229	2.642 to 7.816	Yes	****	<0.0001
	OK6 Ib vs. OK6>Syt7OE2 Is	2.863	-0.3007 to 6.027	No	ns	0.0912
	OK6>Syt7OE2 Ib vs. OK6 Is	12.9	10.26 to 15.53	Yes	****	<0.0001
	OK6>Syt7OE2 Ib vs. OK6>Syt7OE2 Is	10.53	7.328 to 13.73	Yes	****	<0.0001
	OK6 Is vs. OK6>Syt7OE2 Is	-2.366	-5.740 to 1.008	No	ns	0.2666
	Test details	Mean 1	Mean 2	Mean diff.	SE of diff.	n1	n2	q	DF
	OK6 Ib vs. OK6>Syt7OE2 Ib	11.61	19.27	-7.668	0.9068	47	43	11.96	134
	OK6 Ib vs. OK6 Is	11.61	6.376	5.229	0.9943	47	31	7.437	134
	OK6 Ib vs. OK6>Syt7OE2 Is	11.61	8.742	2.863	1.216	47	17	3.329	134
	OK6>Syt7OE2 Ib vs. OK6 Is	19.27	6.376	12.9	1.012	43	31	18.01	134
	OK6>Syt7OE2 Ib vs. OK6>Syt7OE2 Is	19.27	8.742	10.53	1.231	43	17	12.1	134
	OK6 Is vs. OK6>Syt7OE2 Is	6.376	8.742	-2.366	1.297	31	17	2.58	134
	Fig S1L	Bouton density
		OK6 Ib	OK6>Syt7OE2 Ib	OK6 Is	OK6>Syt7OE2 Is
	Number of Larvae	12	12	12	12
	Number of NMJ	46	40	31	18
	Minimum	0.1154	0.07361	0.1124	0.06306
	Maximum	0.2927	0.1937	0.3555	0.2064
	Range	0.1773	0.1201	0.2432	0.1433
	Mean	0.1831	0.1272	0.215	0.1529
	Std. Deviation	0.045	0.0261	0.0687	0.04478
	Std. Error of Mean	0.006634	0.004127	0.01234	0.01055
		0.18 +/- 0.0066 n=46	0.13 +/- 0.0041 n=40	0.22 +/- 0.012 n=31	0.15 +/- 0.011 n=18
	One-way ANOVA
	Number of families	1
	Number of comparisons per family	6
	Alpha	0.05
	Tukey's multiple comparisons test	Mean diff.	95.00% CI of diff.	Below threshold?	Summary	Adjusted P Value
	OK6 Ib vs. OK6>Syt7OE2 Ib	0.05593	0.02931 to 0.08255	Yes	****	<0.0001
	OK6 Ib vs. OK6 Is	-0.03196	-0.06057 to -0.003343	Yes	*	0.0221
	OK6 Ib vs. OK6>Syt7OE2 Is	0.03016	-0.004081 to 0.06439	No	ns	0.1051
	OK6>Syt7OE2 Ib vs. OK6 Is	-0.08789	-0.1174 to -0.05842	Yes	****	<0.0001
	OK6>Syt7OE2 Ib vs. OK6>Syt7OE2 Is	-0.02577	-0.06073 to 0.009177	No	ns	0.2251
	OK6 Is vs. OK6>Syt7OE2 Is	0.06211	0.02562 to 0.09861	Yes	***	0.0001
	Test details	Mean 1	Mean 2	Mean diff.	SE of diff.	n1	n2	q	DF
	OK6 Ib vs. OK6>Syt7OE2 Ib	0.1831	0.1272	0.05593	0.01023	46	40	7.731	131
	OK6 Ib vs. OK6 Is	0.1831	0.215	-0.03196	0.011	46	31	4.11	131
	OK6 Ib vs. OK6>Syt7OE2 Is	0.1831	0.1529	0.03016	0.01316	46	18	3.242	131
	OK6>Syt7OE2 Ib vs. OK6 Is	0.1272	0.215	-0.08789	0.01132	40	31	10.98	131
	OK6>Syt7OE2 Ib vs. OK6>Syt7OE2 Is	0.1272	0.1529	-0.02577	0.01343	40	18	2.714	131
	OK6 Is vs. OK6>Syt7OE2 Is	0.215	0.1529	0.06211	0.01402	31	18	6.264	131
	Fig S1N	BRP puncta number per NMJ area
		OK6 Ib	OK6>Syt7OE2 Ib	OK6 Is	OK6>Syt7OE2 Is
	Number of Larvae	12	12	12	12
	Number of NMJ	45	44	32	21
	Minimum	0.4918	0.3563	0.5278	0.3407
	Maximum	1.758	1.609	1.494	1.212
	Range	1.266	1.252	0.9663	0.8714
	Mean	0.9262	0.7613	0.843	0.6941
	Std. Deviation	0.2643	0.2493	0.2567	0.2191
	Std. Error of Mean	0.0394	0.03759	0.04538	0.04782
		0.93 +/- 0.039 n=45	0.76 +/- 0.038 n=44	0.84 +/- 0.045 n=32	0.69 +/- 0.048 n=21
	Ordinary one-way ANOVA
	Number of families	1
	Number of comparisons per family	6
	Alpha	0.05
	Tukey's multiple comparisons test	Mean diff.	95.00% CI of diff.	Below threshold?	Summary	Adjusted P Value
	OK6 Ib vs. OK6>Syt7OE2 Ib	0.1649	0.02604 to 0.3037	Yes	*	0.0129
	OK6 Ib vs. OK6 Is	0.08314	-0.06829 to 0.2346	No	ns	0.4842
	OK6 Ib vs. OK6>Syt7OE2 Is	0.232	0.05897 to 0.4051	Yes	**	0.0036
	OK6>Syt7OE2 Ib vs. OK6 Is	-0.08174	-0.2339 to 0.07040	No	ns	0.5033
	OK6>Syt7OE2 Ib vs. OK6>Syt7OE2 Is	0.06716	-0.1065 to 0.2408	No	ns	0.7465
	OK6 Is vs. OK6>Syt7OE2 Is	0.1489	-0.03501 to 0.3328	No	ns	0.1565
	Test details	Mean 1	Mean 2	Mean diff.	SE of diff.	n1	n2	q	DF
	OK6 Ib vs. OK6>Syt7OE2 Ib	0.9262	0.7613	0.1649	0.05339	45	44	4.368	138
	OK6 Ib vs. OK6 Is	0.9262	0.843	0.08314	0.05823	45	32	2.019	138
	OK6 Ib vs. OK6>Syt7OE2 Is	0.9262	0.6941	0.232	0.06655	45	21	4.931	138
	OK6>Syt7OE2 Ib vs. OK6 Is	0.7613	0.843	-0.08174	0.0585	44	32	1.976	138
	OK6>Syt7OE2 Ib vs. OK6>Syt7OE2 Is	0.7613	0.6941	0.06716	0.06679	44	21	1.422	138
	OK6 Is vs. OK6>Syt7OE2 Is	0.843	0.6941	0.1489	0.07072	32	21	2.978	138
